# Inhibiting a promiscuous GPCR: iterative discovery of bitter taste receptor ligands

**DOI:** 10.1101/2022.11.24.517821

**Authors:** Fabrizio Fierro, Lior Peri, Harald Hübner, Alina Tabor-Schkade, Lukas Waterloo, Stefan Löber, Tara Pfeiffer, Dorothee Weikert, Tamir Dingjan, Eitan Margulis, Peter Gmeiner, Masha Y Niv

## Abstract

The human GPCR family comprises circa 800 members, activated by hundreds of thousands of compounds. Bitter taste receptors, TAS2Rs, constitute a large and distinct subfamily, expressed orally and extra-orally and involved in physiological and pathological conditions. TAS2R14 is the most promiscuous member, with over 150 agonists and 3 antagonists known prior to this study. Due to the scarcity of inhibitors and to the importance of chemical probes for exploring TAS2R14 functions, we aimed to discover new ligands for this receptor, with emphasis on antagonists. To cope with the lack of experimental structure of the receptor, we used a mixed experimental/computational methodology which iteratively improved the performance of the predicted structure. The increasing number of active compounds, obtained here through experimental screening of FDA-approved drug library, and of chemically synthesized flufenamic acid derivatives, enabled the refinement of the binding pocket, which in turn improved the structure-based virtual screening reliability. This mixed approach led to the identification of 10 new antagonists and 200 new agonists of TAS2R14, illustrating the untapped potential of rigorous medicinal chemistry for TAS2Rs. The iterative framework suggested residues involved in the activation process, is suitable for expanding bitter and bitter-masking chemical space, and is applicable to other promiscuous GPCRs lacking experimental structures.

**Graphical abstract:** 
