## Supplementary File 2 for "Inhibiting a promiscuous GPCR: iterative discovery of bitter taste receptor ligands"

### Sheet: Sheet1
Structure	Name	ligandtype	activitytype	SMILES	iteration	EC50 (nM)	Emax[%flu acid]
	lw057	active	agonist	c1cccc(c1C([O-])=O)Nc2cc(OC(F)(F)F)ccc2	1	250±60	101±5
	lw070	active	agonist	c1ccc(OC(F)(F)F)cc1Nc(cccc2)c2-c3[n-]nnn3	1	190±70	72±13
	lw071	active	agonist	n1nn[n-]c1-c2c(cccc2)Nc3cc(S(F)(F)(F)(F)F)ccc3	1	230±90	48±3
	lw072	active	agonist	n1nn[n-]c1-c2c(cccc2)Nc3cc(Cl)ccc3	1	170±70	67±6
	lw076	active	agonist	c1cccc(c1C([O-])=O)Nc(c2)ccc(Cl)c2C(F)(F)F	1	200±50	67±9
	lw077	active	agonist	c1cccc(c1C([O-])=O)Nc(cc2C(F)(F)F)cc(c2)OC	1	200±60	87±5
	lw083	active	agonist	c1ccc(OC(F)F)cc1Nc(cccc2)c2-c3[n-]nnn3	1	200±20	77±5
	lw084	active	agonist	FC(F)(F)c1c(Cl)ccc(c1)Nc(cccc2)c2-c3[n-]nnn3	1	190±20	59±1
	lw085	active	agonist	COc(c1)cc(cc1C(F)(F)F)Nc(cccc2)c2-c3nnn[nH]3	1	80±20	98±3
	lw086	active	agonist	Cc1c(C(F)(F)F)cccc1Nc(cccc2)c2-c3[n-]nnn3	1	290±50	70±4
	lw101	active	agonist	c1cccc(c1C([O-])=O)Nc(c2)ccc(c2C(F)(F)F)N3CCOCC3	1	2000±490	44±5
	lw103	active	agonist	c1cccc(c1C([O-])=O)Nc(cc2C(F)(F)F)cc(c2)OC3CC3	1	310±50	64±3
	lw104	active	agonist	c1cccc(c1C([O-])=O)Nc2cc(C(F)(F)F)cc(c23)NC(=O)CO3	1	1800±180	74±8
	lw105	active	agonist	c1cccc(c1C([O-])=O)Nc(cc2C(F)(F)F)cc(c2)OCc3ccccc3	1	1700±350	66±14
	lw113	active	agonist	c1cc(C(F)(F)F)cc(c1C)Nc(cccc2)c2-c3[n-]nnn3	1	310±92	90±5
	lw114	active	agonist	C1COCCN1c(c2C(F)(F)F)ccc(c2)Nc(cccc3)c3-c4[n-]nnn4	1	190±20	50±7
	lw119	active	agonist	c1cccc(c1C(=O)O)Nc(cc2C(F)(F)F)cc(c2)[N+](=O)O	1	190±50	67±8
	lw122	active	agonist	c1cccc(c1C([O-])=O)Nc(cc2C(F)(F)F)cc(c2)-n(cn3)cc3C	1	3700±1200	51±11
	lw128	active	agonist	COc(c1)cc(cc1C(F)(F)F)Nc(ccc(Cl)c2)c2-c3nnn[nH]3	1	580±180	26±4
	lw130	active	agonist	O=[N+](O)c(c1)cc(cc1C(F)(F)F)Nc(cccc2)c2-c3nnn[nH]3	1	730±150	80±8
	lw153	active	agonist	COC(=O)c1cc(C(F)(F)F)cc(c1)Nc(c2C(=O)O)cccc2	1	780±250	73±5
	lw154	active	agonist	NC(=O)c1cc(C(F)(F)F)cc(c1)Nc(c2C(=O)O)cccc2	1	7200±1000	127±13
	lw167	active	agonist	c1cccc(c1C([O-])=O)Nc(cc2C(F)(F)F)cc(c2)N3CCOCC3	1	700±400	41±18
	lw169	active	agonist	COC(=O)c1cc(C(F)(F)F)cc(c1)Nc(cccc2)c2-c3nnn[nH]3	1	640±140	97±4
	lw183	active	agonist	NC(=O)c1cc(C(F)(F)F)cc(c1)Nc(cccc2)c2-c3nnn[nH]3	1	6000±1300	86±8
	lw190	active	agonist	C1CC1Oc(c2)cc(cc2C(F)(F)F)Nc(cccc3)c3-c4nnn[nH]4	1	430±75	68±4
	lw201	active	agonist	FC(F)(F)c1cc(C)cc(c1)Nc(cccc2)c2-c3nnn[nH]3	1	590±250	81±7
	lw205	active	agonist	O=N(=O)c(c1)ccc(c1C(=O)O)Nc(cc2C(F)(F)F)ccc2	1	270±75	82±4
	lwbk19	active	agonist	c1cccc(c1C([O-])=O)Nc(c2)ccc(OC)c2OCc3ccc(Cl)cc3	1	1200±300	70±11
	lwbk20	active	agonist	c1cccc(c1C([O-])=O)Nc(c2)ccc(OC)c2OCc3cc(F)ccc3	1	1400±500	89±4
	lwbk21	active	agonist	c1cccc(c1C([O-])=O)Nc(c2)ccc(OC)c2OCc3cc(OC)ccc3	1	2100±1100	88±10
	lwjk05	active	agonist	c1cccc(c1C([O-])=O)Nc(c(Cl)c2C(F)(F)F)cc(C(F)(F)F)c2	1	150±20	84±1
	lwjk06	active	agonist	FC(F)(F)c1c(Cl)c(cc(C(F)(F)F)c1)Nc(cccc2)c2-c3[n-]nnn3	1	170±20	97±8
	lwlb17	active	agonist	c1cccc(c1C([O-])=O)Nc(cc2)cc(c2C)OCc3ccc(Cl)cc3	1	1300±180	70±10
	lwlb18	active	agonist	c1cccc(c1C([O-])=O)Nc(cc2)cc(c2C)OCc3cc(OC)ccc3	1	1500±500	54±14
	lwlb19	active	agonist	c1cccc(c1C([O-])=O)Nc(cc2)cc(c2C)OCc3cc(F)ccc3	1	1900±940	70±6
	lwmr04	active	agonist	c1cccc(c1C([O-])=O)Nc2cc(ccc2)OCc3ccc(Cl)cc3	1	1100±180	64±2
	lwmr05	active	agonist	c1cccc(c1C([O-])=O)Nc2cc(ccc2)OCc3cc(OC)ccc3	1	740±120	70±6
	lwmr06	active	agonist	c1cccc(c1C([O-])=O)Nc2cc(ccc2)OCc3cc(F)ccc3	1	420±50	71±4
	lw19a	active	agonist	c1ccccc1COc(ccc2)cc2Nc3c(S(=O)(=O)N)cccc3	2	65000±25000	100±0
	lw208	active	agonist	c1cccc(c1C(=O)N)Nc(cc2C(F)(F)F)ccc2	2	11000±750	34±4
	lw231	active	agonist	c1cccc(c1C(=O)O)Nc(c2C=O)cc(Cl)cc2	2	3300±460	97±7
	lw253	active	agonist	COC(=O)c1c(c(C(=O)O)ccc1)Nc(cc2C(F)(F)F)ccc2	2	480±110	42±4
	lw271	active	agonist	C1CC1C#Cc2cc(C(F)(F)F)cc(c2)Nc(c3C(=O)O)cccc3	2	460±79	57±7
	lw273	active	agonist	c1ccc(C(=O)O)c(c12)n(-c(cc3C(F)(F)F)ccc3)c(c2)CCCC	2	8300±2400	62±6
	lw306	active	agonist	FC(F)(F)c1cc(ccc1)Nc(cccc2)c2-c3cc(no3)O	2	3100±1800	38±4
	lw308	active	agonist	CCCCC#Cc1c(C(F)(F)F)cc(cc1)Nc(c2C(=O)O)cccc2	2	4400±1600	87±7
	lw310	active	agonist	CC#Cc1c(C(F)(F)F)cc(cc1)Nc(c2C(=O)O)cccc2	2	380±52	89±3
	lw317	active	agonist	CCCCCNC(=O)c1c(C(F)(F)F)cc(cc1)Nc(c2C(=O)O)cccc2	2	30000±19000	66±17
	lw341	active	agonist	c1ccccc1-c(cc2C(F)(F)F)nc(n2)Nc(cccc3)c3-c4nnn[nH]4	2	1100±320	118±16
	lw50	active	agonist	COC(=O)c1c(cccc1)Nc(cc2C(F)(F)F)ccc2	2	5300±3200	47±23
	lwph005	active	agonist	FC(F)(F)c1cc(ccc1)Nc(cccc2)c2-c3cnoc3	2	12000±8900	50±1
	lwtp009	active	agonist	FC(F)(F)c1cc(ccc1)Nc(cccc2)c2-c3cnn[nH]3	2	12000±1400	48±1
